# Isometric Spiracular Scaling in Scarab Beetles: Implications for Diffusive and Advective Oxygen Transport

**DOI:** 10.1101/2022.04.06.487277

**Authors:** Julian M. Wagner, C. Jaco Klok, Meghan E. Duell, John J. Socha, Guohua Cao, Hao Gong, Jon F. Harrison

## Abstract

The scaling of respiratory structures has been hypothesized to be a major driving factor in the evolution of many aspects of animal physiology. Here we provide the first assessment of the scaling of the spiracles in insects using ten scarab beetle species differing 180x in mass, including some of the most massive extant insect species. Using X-ray microtomography, we measured the cross-sectional area and depth of all eight spiracles, enabling the calculation of their diffusive and advective capacities. Each of these metrics scaled with geometric isometry.Because diffusive capacities scale with lower slopes than metabolic rates, the largest beetles measured require 10-fold higher PO_2_ gradients across the spiracles to sustain metabolism by diffusion compared to the smallest species. Large beetles can exchange sufficient oxygen for resting metabolism by diffusion across the spiracles, but not during flight. In contrast, spiracular advective capacities scale similarly or more steeply than metabolic rates, so spiracular advective capacities should match or exceed respiratory demands in the largest beetles. These data illustrate a general principle of gas exchange: scaling of respiratory transport structures with geometric isometry diminishes the potential for diffusive gas exchange but enhances advective capacities; combining such structural scaling with muscle-driven ventilation allows larger animals to achieve high metabolic rates when active.
