## supplemental table 1 for "Isometric Spiracular Scaling in Scarab Beetles: Implications for Diffusive and Advective Oxygen Transport"

### Sheet: supp_table_1
Wager et al.	Isometric Spiracular Scaling in Scarab Beetles: Implications for Diffusive and Advective Oxygen Transport
Values in columns F to AC are in pixels. Multiply by the mm/pixel conversion factor in column D to convert to mm
					Abdominal 6th spiracle			Abdominal 5th spiracle			Abdominal 4th spiracle			Abdominal 3rd spiracle			Abdominal 2nd spiracle			Abdominal 1st spiracle			Metathoracic spiracle			Mesothoracic spiracle
					axis 1	axis 2	depth	axis 1	axis 2	depth	axis 1	axis 2	depth	axis 1	axis 2	depth	axis 1	axis 2	depth	axis 1	axis 2	depth	axis 1	axis 2	depth	axis 1	axis 2	depth
species	sex	mass (grams)	mm/pix	pix/mm	Ab_VI_V	Ab_VI_H	Ab_VI_D	Ab_V_V	Ab_V_H	Ab_V_D	Ab_IV_V	Ab_IV H	Ab_IV D	Ab_III_V	Ab_III_H	Ab_III_D	Ab_II_V	Ab_II_H	Ab_II_D	Ab_I_V	Ab_I_H	Ab_I_D	Meta_V	Meta_H	Meta_D	Meso_V	Meso_H	Meso_D
Popilia_japonica	F	0.1549	0.011494	87.0019	8.02	8.77	15.18	7.62	6.37	12.85	5.28	7.18	13.41	8.94	5.53	16.92	4.12	4.78	22.26	10.66	8.02	20.17	12.16	7.96	15.5	22.91	9.29	13.66
Popilia_japonica	M	0.1075	0.01179	84.8176	6.21	6.68	13.14	2.44	4.26	11.77	3.53	3.99	11.98	8.6	6.02	18.6	7.35	5.34	16.7	7.14	6.82	18.47	12.26	6.36	14.57	27.96	16.51	12.81
Cyclocephala_borealis	M	0.0969	0.01267	78.9266	5.34	4.55	21.92	5.42	5	19.14	6.68	5.61	19.61	12.25	10.04	19.94	12.67	10.46	15.19	11.38	13.05	16.37	10.58	10.06	13.79	26.79	13.24	14.15
Cyclocephala_borealis	F	0.1185	0.011719	85.3315	5.83	5.33	24.17	4.84	5.78	22.06	5.61	5.57	21.56	19.42	16.57	16.96	20.36	18.68	17.42	20.54	15.46	17.03	15.49	20.8	17.49
Goliathus_goliathus	M	16.28	0.0139112	71.8843	41.85	43.14	180.62	44.18	44.83	112.44	56.87	50.68	130.72	49.78	46.95	87.41	95.21	50.76	77.67	97.8	80.41	105.23				183.23	71.22	82.61
Goliathus_goliathus	F	18.15	0.0132787	75.3087	34.99	27.85	120.96	32.5	28.81	109.45	30.99	34.19	118.65	42.67	19.07	85.29	66.93	44.11	81.62	99.27	94.53	82.84	129.64	68.74	87.99	213.25	80.83	62.48
Eudicella_euthalia	M	2.695	0.0135419	73.8451	33.7	25.1	48.65	27.42	21.57	40.78	23.52	22.28	39.08	34.37	23.19	41.11	26.91	53.7	36.77	19.74	25.02	51.33	24.43	18.67	45.09	115.05	41.76	24.66
Eudicella_euthalia	F	1.672	0.0135419	73.8451	18.745	14.47	42.43	15.67	11.08	37.47	13.14	9.62	39.34	13.55	20.6	33.74	24.8	42.29	32.57	46.48	17.78	26.12	18.14	34.17	42.13	74.68	27.25	24.6
Protaetia_orientalis	F	0.935	0.0110857	90.2064	18.29	20.54	34.79	17.48	18.25	27.31	14.91	14.92	25.92	26.23	14.05	17.2	16.83	35.01	20.66	31.73	33.7	20.99	43.7	18.46	28.63	98.3	24.49	25.68
Protaetia_orientalis	M	1.815	0.0194459	51.4248	11.5	12.05	19.14	11.72	12.33	17.04	13.85	13.71	16.2	16.83	17.42	11.25	8.68	22.55	12.85	15.17	21.34	9.11	21.77	8.03	15.21	33.36	24.89	15.07
Coelorrhina_hornimani	M	1.13	0.0413	24.2131	14.24	11.12	13.41	9.15	9.72	12.27	9.11	9.47	11.66	7.3	10.91	7.88	7.43	8.46	10.93	7.3	13.84	10.09	10.46	6.7	11.62	23.88	7.4	7.44
Dicronorrhina_derbyana	M	2.12	0.0169	59.1716	21.65	8.14	28.01	19.89	6.54	29.36	22.41	8.72	30.3	13.98	13.82	26.42	17.25	14.69	30.42	14.01	17.63	32.93	19.78	7.34	36.86	78.29	23.53	20.39
Dicronorrhina_derbyana	F	2.145	0.016	62.5	21.57	11.46	31.02	23.38	9.41	34.77	18.54	12.55	34.26	24.76	15.33	28.83	18.64	26.38	25.67	32.16	17.71	28.99	38.86	17.1	38.45	74.21	16.31	14.53
Trypoxylus_dichotomus	M	6.4149	0.016762	59.6588	9.05	13.77	50.45	15.39	16.01	65.03	14.81	11.87	55.55	24.79	18.06	45.55	27.93	20.26	38.01	28.69	18.29	32.83	46.75	18.92	34.96	131.08	12.19	23.08
Mecynorrhina_torquata	M	6.875	0.0131294	76.165	76.48	10.25	48.98	77.04	6.36	76.68	42.2	7.16	36.26	22.83	38.09	43.82	47.91	28.34	46.01	53.92	58.3	75.05	34.9	45.12	76.65	190.66	54.99	46.21
Dynastes_hercules	F	21.7	0.0327286	30.5543	11.55	11.03	48.81	12.73	11.61	45.97	13.37	10.58	47.42	26.12	15.42	25.11	33.17	13.84	23.18	48.84	15.55	25.72	26.66	14.1	31.23	92.74	17.47	8.13
Dynastes_hercules	M	31	0.0368607	27.1292	10.37	12.24	58.39	11.79	11.61	52.54	11.78	10.45	59.5	41.69	11.05	24.01	47.1	20.36	25.14	48.73	16.65	26.93	63.57	17.2	30.81	97.22	13.28	22.73
