## supplemental table 2 for "Isometric Spiracular Scaling in Scarab Beetles: Implications for Diffusive and Advective Oxygen Transport"

### Sheet: Table 1
	Wager et al.	Isometric Spiracular Scaling in Scarab Beetles: Implications for Diffusive and Advective Oxygen Transport
	spiracle numbers in column G are abdominal spiracles. Spiracles in column F are thoracic spiracles, with T indicating metathoracic and S indicating mesothoracic.
subfamily		species	sex	mass (g)	spiracle		area (mm^2	depth (mm)
0 Cetoniinae		Goliathus go	M	16.28	6		0.274408	2.51265
1 Cetoniinae		Goliathus go	F	18.15	6		0.134949	1.60619
2 Cetoniinae		Coelorrhina	M	1.13	6		0.212131	0.553833
3 Cetoniinae		Dicronorrhin	M	2.12	6		0.0395317	0.473369
4 Cetoniinae		Dicronorrhin	F	2.145	6		0.0497009	0.49632
5 Cetoniinae		Mecynorrhin	M	6.875	6		0.106133	0.643077
6 Cetoniinae		Eudicella eut	M	2.695	6		0.121829	0.658811
7 Cetoniinae		Eudicella eut	F	1.672	6		0.0390661	0.574581
8 Cetoniinae		Protaetia ori	F	0.935	6		0.0362601	0.385671
9 Cetoniinae		Protaetia ori	M	1.815	6		0.0411557	0.372194
10 Rutelinae		Popilia japon	F	0.1549	6		0.00729804	0.174479
11 Rutelinae		Popilia japon	M	0.1075	6		0.00452883	0.154921
12 Dynastinae		Trypoxylus di	M	6.4149	6		0.0274995	0.845643
13 Dynastinae		Dynastes her	F	21.7	6		0.107177	1.59749
14 Dynastinae		Dynastes her	M	31	6		0.135449	2.15229
15 Dynastinae		Cyclocephala	M	0.0969	6		0.00306334	0.277726
16 Dynastinae		Cyclocephala	F	0.1185	6		0.00335171	0.283248
17 Cetoniinae		Goliathus go	M	16.28	5		0.301034	1.56418
18 Cetoniinae		Goliathus go	F	18.15	5		0.129666	1.45335
19 Cetoniinae		Coelorrhina	M	1.13	5		0.119145	0.506751
20 Cetoniinae		Dicronorrhin	M	2.12	5		0.0291794	0.496184
21 Cetoniinae		Dicronorrhin	F	2.145	5		0.0442348	0.55632
22 Cetoniinae		Mecynorrhin	M	6.875	5		0.0663365	1.00676
23 Cetoniinae		Eudicella eut	M	2.695	5		0.0851851	0.552237
24 Cetoniinae		Eudicella eut	F	1.672	5		0.0250066	0.507413
25 Cetoniinae		Protaetia ori	F	0.935	5		0.0307907	0.30275
26 Cetoniinae		Protaetia ori	M	1.815	5		0.0429176	0.331358
27 Rutelinae		Popilia japon	F	0.1549	5		0.00503648	0.147698
28 Rutelinae		Popilia japon	M	0.1075	5		0.00113479	0.138768
29 Dynastinae		Trypoxylus di	M	6.4149	5		0.0543715	1.09003
30 Dynastinae		Dynastes her	F	21.7	5		0.124339	1.50454
31 Dynastinae		Dynastes her	M	31	5		0.14607	1.93666
32 Dynastinae		Cyclocephala	M	0.0969	5		0.00341674	0.242504
33 Dynastinae		Cyclocephala	F	0.1185	5		0.00301748	0.258521
34 Cetoniinae		Goliathus go	M	16.28	4		0.438068	1.81848
35 Cetoniinae		Goliathus go	F	18.15	4		0.14673	1.57552
36 Cetoniinae		Coelorrhina	M	1.13	4		0.115574	0.481558
37 Cetoniinae		Dicronorrhin	M	2.12	4		0.0438351	0.51207
38 Cetoniinae		Dicronorrhin	F	2.145	4		0.0467825	0.54816
39 Cetoniinae		Mecynorrhin	M	6.875	4		0.0409076	0.476072
40 Cetoniinae		Eudicella eut	M	2.695	4		0.0754742	0.529216
41 Cetoniinae		Eudicella eut	F	1.672	4		0.0182061	0.532736
42 Cetoniinae		Protaetia ori	F	0.935	4		0.0214715	0.287341
43 Cetoniinae		Protaetia ori	M	1.815	4		0.0563939	0.315023
44 Rutelinae		Popilia japon F		0.1549	4		0.0039336	0.154135
45 Rutelinae		Popilia japon M		0.1075	4		0.00153768	0.141244
46 Dynastinae		Trypoxylus di M		6.4149	4		0.0387925	0.931129
47 Dynastinae		Dynastes her F		21.7	4		0.119004	1.55199
48 Dynastinae		Dynastes her M		31	4		0.131364	2.19321
49 Dynastinae		Cyclocephala M		0.0969	4		0.00472479	0.248459
50 Dynastinae		Cyclocephala F		0.1185	4		0.00337046	0.252662
51 Cetoniinae		Goliathus go M		16.28	3		0.355232	1.21598
52 Cetoniinae		Goliathus go F		18.15	3		0.112687	1.13254
53 Cetoniinae		Coelorrhina M		1.13	3		0.106693	0.325444
54 Cetoniinae		Dicronorrhin M		2.12	3		0.043339	0.446498
55 Cetoniinae		Dicronorrhin F		2.145	3		0.0763172	0.46128
56 Cetoniinae		Mecynorrhin M		6.875	3		0.117732	0.57533
57 Cetoniinae		Eudicella eut M		2.695	3		0.114796	0.556706
58 Cetoniinae		Eudicella eut F		1.672	3		0.0402025	0.456902
59 Cetoniinae		Protaetia ori F		0.935	3		0.0355705	0.190674
60 Cetoniinae		Protaetia ori M		1.815	3		0.0870718	0.218766
61 Rutelinae		Popilia japon F		0.1549	3		0.00512974	0.194478
62 Rutelinae		Popilia japon M		0.1075	3		0.00565213	0.219294
63 Dynastinae		Trypoxylus di M		6.4149	3		0.0987952	0.763509
64 Dynastinae		Dynastes her F		21.7	3		0.338847	0.821816
65 Dynastinae		Dynastes her M		31	3		0.491598	0.885025
66 Dynastinae		Cyclocephala M		0.0969	3		0.0155065	0.25264
67 Dynastinae		Cyclocephala F		0.1185	3		0.034709	0.198754
68 Cetoniinae		Goliathus go M		16.28	2		0.734557	1.08049
69 Cetoniinae		Goliathus go F		18.15	2		0.408844	1.08381
70 Cetoniinae		Coelorrhina M		1.13	2		0.0842072	0.451409
71 Cetoniinae		Dicronorrhin M		2.12	2		0.0568426	0.514098
72 Cetoniinae		Dicronorrhin F		2.145	2		0.0988668	0.41072
73 Cetoniinae		Mecynorrhin M		6.875	2		0.183825	0.604083
74 Cetoniinae		Eudicella eut M		2.695	2		0.20813	0.497934
75 Cetoniinae		Eudicella eut F		1.672	2		0.151055	0.441058
76 Cetoniinae		Protaetia ori F		0.935	2		0.0568711	0.22903
77 Cetoniinae		Protaetia ori M		1.815	2		0.0581315	0.24988
78 Rutelinae		Popilia japon F		0.1549	2		0.00204342	0.255856
79 Rutelinae		Popilia japon M		0.1075	2		0.00428495	0.196893
80 Dynastinae		Trypoxylus di M		6.4149	2		0.124868	0.637124
81 Dynastinae		Dynastes her F		21.7	2		0.386214	0.75865
82 Dynastinae		Dynastes her M		31	2		1.02333	0.926677
83 Dynastinae		Cyclocephala M		0.0969	2		0.016709	0.192457
84 Dynastinae		Cyclocephala F		0.1185	2		0.0410228	0.204145
85 Cetoniinae		Goliathus go M		16.28	1		1.19528	1.46388
86 Cetoniinae		Goliathus go F		18.15	1		1.29953	1.10001
87 Cetoniinae		Coelorrhina M		1.13	1		0.135347	0.416717
88 Cetoniinae		Dicronorrhin M		2.12	1		0.0554056	0.556517
89	Cetoniinae	Dicronorrhin F		2.145		1	0.114516	0.46384
90	Cetoniinae	Mecynorrhin M		6.875		1	0.425596	0.985361
91	Cetoniinae	Eudicella eut M		2.695		1	0.0711345	0.695103
92	Cetoniinae	Eudicella eut F		1.672		1	0.119027	0.353713
93	Cetoniinae	Protaetia ori F		0.935		1	0.103208	0.232689
94	Cetoniinae	Protaetia ori M		1.815		1	0.0961446	0.177152
95	Rutelinae	Popilia japon F		0.1549		1	0.00887082	0.231834
96	Rutelinae	Popilia japon M		0.1075		1	0.00531619	0.217761
97	Dynastinae	Trypoxylus di M		6.4149		1	0.115794	0.550296
98	Dynastinae	Dynastes her F		21.7		1	0.638928	0.841781
99	Dynastinae	Dynastes her M		31		1	0.865819	0.992658
100	Dynastinae	Cyclocephala M		0.0969		1	0.0187239	0.207408
101	Dynastinae	Cyclocephala F		0.1185		1	0.0342516	0.199575
102	Cetoniinae	Goliathus go F		18.15	T		1.23409	1.16839
103	Cetoniinae	Coelorrhina M		1.13	T		0.0938851	0.479906
104	Cetoniinae	Dicronorrhin M		2.12	T		0.0325676	0.622934
105	Cetoniinae	Dicronorrhin F		2.145	T		0.133607	0.6152
106	Cetoniinae	Mecynorrhin M		6.875	T		0.213193	1.00637
107	Cetoniinae	Eudicella eut M		2.695	T		0.0656922	0.610602
108	Cetoniinae	Eudicella eut F		1.672	T		0.0892747	0.570518
109	Cetoniinae	Protaetia ori F		0.935	T		0.0778625	0.317383
110	Cetoniinae	Protaetia ori M		1.815	T		0.0519181	0.295772
111	Rutelinae	Popilia japon F		0.1549	T		0.0100434	0.178157
112	Rutelinae	Popilia japon M		0.1075	T		0.00851266	0.17178
113	Dynastinae	Trypoxylus di M		6.4149	T		0.195184	0.586
114	Dynastinae	Dynastes her F		21.7	T		0.316246	1.02212
115	Dynastinae	Dynastes her M		31	T		1.1668	1.13568
116	Dynastinae	Cyclocephala M		0.0969	T		0.0134192	0.174719
117	Dynastinae	Cyclocephala F		0.1185	T		0.0347525	0.204965
118	Cetoniinae	Goliathus go M		16.28	S		1.98344	1.14921
119	Cetoniinae	Goliathus go F		18.15	S		2.38705	0.829652
120	Cetoniinae	Coelorrhina M		1.13	S		0.236731	0.307272
121	Cetoniinae	Dicronorrhin M		2.12	S		0.41323	0.344591
122	Cetoniinae	Dicronorrhin F		2.145	S		0.243358	0.23248
123	Cetoniinae	Mecynorrhin M		6.875	S		1.41946	0.606709
124	Cetoniinae	Eudicella eut M		2.695	S		0.691979	0.333942
125	Cetoniinae	Eudicella eut F		1.672	S		0.293101	0.33313
126	Cetoniinae	Protaetia ori F		0.935	S		0.232358	0.284681
127	Cetoniinae	Protaetia ori M		1.815	S		0.246602	0.293049
128	Rutelinae	Popilia japon F		0.1549	S		0.0220838	0.157008
129	Rutelinae	Popilia japon M		0.1075	S		0.0503967	0.15103
130	Dynastinae	Trypoxylus di M		6.4149	S		0.3526	0.386867
131	Dynastinae	Dynastes her F		21.7	S		1.36303	0.266084
132	Dynastinae	Dynastes her M		31	S		1.37775	0.837843
133	Dynastinae	Cyclocephala M		0.0969	S		0.0447202	0.179281
