## supplemental table 3 for "Isometric Spiracular Scaling in Scarab Beetles: Implications for Diffusive and Advective Oxygen Transport"

### Sheet: Sheet1
species	mass (g)	spiracle	g_diff (nmol/(sec*kPa))	g_adv (cm^3/(sec*kPa))
Coelorrhina hornimani	1.13	1	2.33566	9.40381e-05
Coelorrhina hornimani	1.13	2	1.34147	3.36028e-05
Coelorrhina hornimani	1.13	3	2.35756	7.48249e-05
Coelorrhina hornimani	1.13	4	1.72588	5.93356e-05
Coelorrhina hornimani	1.13	5	1.69077	5.99249e-05
Coelorrhina hornimani	1.13	6	2.7544	0.000173811
Coelorrhina hornimani	1.13	S	5.54031	0.000390154
Coelorrhina hornimani	1.13	T	1.40683	3.92902e-05
Dicronorrhina derbyana	2.1325	1	1.19756	3.02663e-05
Dicronorrhina derbyana	2.1325	2	1.21077	2.80408e-05
Dicronorrhina derbyana	2.1325	3	0.947888	1.68697e-05
Dicronorrhina derbyana	2.1325	4	0.61463	8.28403e-06
Dicronorrhina derbyana	2.1325	5	0.5016	5.47713e-06
Dicronorrhina derbyana	2.1325	6	0.661748	8.78279e-06
Dicronorrhina derbyana	2.1325	S	8.18211	0.00079905
Dicronorrhina derbyana	2.1325	T	0.965157	2.38549e-05
Eudicella euthalia	2.1835	1	1.30384	3.68775e-05
Eudicella euthalia	2.1835	2	2.75079	0.000146957
Eudicella euthalia	2.1835	3	1.09966	2.53514e-05
Eudicella euthalia	2.1835	4	0.634373	8.83911e-06
Eudicella euthalia	2.1835	5	0.747804	1.22561e-05
Eudicella euthalia	2.1835	6	0.938085	2.24492e-05
Eudicella euthalia	2.1835	S	10.6194	0.00155592
Eudicella euthalia	2.1835	T	0.943509	2.17471e-05
Goliathus goliathus	17.215	1	6.99747	0.00259654
Goliathus goliathus	17.215	2	3.79913	0.000646098
Goliathus goliathus	17.215	3	1.43277	9.97157e-05
Goliathus goliathus	17.215	4	1.23907	0.000107775
Goliathus goliathus	17.215	5	1.02642	6.5753e-05
Goliathus goliathus	17.215	6	0.714708	4.35158e-05
Goliathus goliathus	17.215	S	15.8824	0.0103244
Goliathus goliathus	18.15	T	7.59559	0.0027884
Mecynorrhina torquata	6.875	1	3.10601	0.00039323
Mecynorrhina torquata	6.875	2	2.18831	0.000119663
Mecynorrhina torquata	6.875	3	1.47157	5.15373e-05
Mecynorrhina torquata	6.875	4	0.617922	7.51941e-06
Mecynorrhina torquata	6.875	5	0.473835	9.35029e-06
Mecynorrhina torquata	6.875	6	1.18683	3.74701e-05
Mecynorrhina torquata	6.875	S	16.8245	0.00710413
Mecynorrhina torquata	6.875	T	1.52341	9.66134e-05
Protaetia orientalis	1.375	1	3.49792	0.000103717
Protaetia orientalis	1.375	2	1.72685	2.95378e-05
Protaetia orientalis	1.375	3	2.15403	3.92923e-05
Protaetia orientalis	1.375	4	0.92958	1.07658e-05
Protaetia orientalis	1.375	5	0.835901	9.16404e-06
Protaetia orientalis	1.375	6	0.73458	8.45833e-06
Protaetia orientalis	1.375	S	5.96177	0.000424708
Protaetia orientalis	1.375	T	1.52209	2.9381e-05
Cyclocephala borealis	0.1077	1	0.936053	7.3755e-06
Cyclocephala borealis	0.1077	2	1.0468	8.98862e-06
Cyclocephala borealis	0.1077	3	0.799988	5.97499e-06
Cyclocephala borealis	0.1077	4	0.116169	1.39874e-07
Cyclocephala borealis	0.1077	5	0.0923503	8.83792e-08
Cyclocephala borealis	0.1077	6	0.0822354	7.84648e-08
Cyclocephala borealis	0.0969	S	1.79379	2.38628e-05
Cyclocephala borealis	0.1077	T	0.912368	6.53699e-06
Dynastes hercules	26.35	1	5.89877	0.0013202
Dynastes hercules	26.35	2	6.01444	0.00126092
Dynastes hercules	26.35	3	3.4988	0.000432162
Dynastes hercules	26.35	4	0.480736	1.7902e-05
Dynastes hercules	26.35	5	0.565085	2.27275e-05
Dynastes hercules	26.35	6	0.465301	1.67915e-05
Dynastes hercules	26.35	S	17.854	0.00727822
Dynastes hercules	26.35	T	4.9425	0.00109023
Trypoxylus dichotomus	6.4149	1	1.51318	5.21221e-05
Trypoxylus dichotomus	6.4149	2	1.40938	5.23513e-05
Trypoxylus dichotomus	6.4149	3	0.930514	2.73467e-05
Trypoxylus dichotomus	6.4149	4	0.299598	3.45726e-06
Trypoxylus dichotomus	6.4149	5	0.358702	5.80164e-06
Trypoxylus dichotomus	6.4149	6	0.233851	1.91297e-06
Trypoxylus dichotomus	6.4149	S	6.55423	0.000687462
Trypoxylus dichotomus	6.4149	T	2.39524	0.000139072
Popilia japonica	0.1312	1	0.226919	4.78825e-07
Popilia japonica	0.1312	2	0.100516	9.46114e-08
Popilia japonica	0.1312	3	0.187385	3.00499e-07
Popilia japonica	0.1312	4	0.133202	1.08397e-07
Popilia japonica	0.1312	5	0.154918	1.42198e-07
Popilia japonica	0.1312	6	0.258195	4.54186e-07
Popilia japonica	0.1312	S	1.69207	1.82412e-05
Popilia japonica	0.1312	T	0.381325	1.05244e-06
