## supplemental table 4 for "Isometric Spiracular Scaling in Scarab Beetles: Implications for Diffusive and Advective Oxygen Transport"

### Sheet: Sheet1
morphology	converted_b_units	spiracle	a	a_2.5	a_97.5	b	b_2.5	b_97.5	b_converted	b_converted_2.5	b_converted_97.5	σ	σ_2.5	σ_97.5	co_σ	co_σ_2.5	co_σ_97.5	a_median_bayes	a_hpd_3_bayes	a_hpd_97_bayes	b_median_bayes	b_hpd_3_bayes	b_hpd_97_bayes	σ_median_bayes	σ_hpd_3_bayes	σ_hpd_97_bayes	co_σ_median_bayes	co_σ_hpd_3_bayes	co_σ_hpd_97_bayes
log G_diff	g_diff (nmol/(sec*kPa))	all_summed	0.394	0.232	0.504	1.368	1.266	1.498	23.3346	18.4502	31.4775
log G_adv	g_adv (cm^3/(sec*kPa))	all_summed	1.119	0.845	1.356	-3.048	-3.232	-2.851	0.000895365	0.000586138	0.00140929
log delta po2 resting	delta po2 (kPa)	all_summed	0.356	0.245	0.518	-0.873	-1.002	-0.771	0.133968	0.0995405	0.169434
log delta po2 flight exp 0.67	delta po2 (kPa)	all_summed	0.276	0.165	0.443	1.081	0.947	1.184	12.0504	8.85116	15.2757
log delta po2 flight exp 1.19	delta po2 (kPa)	all_summed	0.796	0.686	0.964	1.081	0.947	1.183	12.0504	8.85116	15.2405
log area (mm^2)	area (mm^2)	S	0.705576	0.565858	0.851353	-0.695591	-0.784495	-0.601879	0.201562	0.16425	0.250104	0.184114	0.0706618	0.234439	0.913435	0.32421	1.27094	0.704763	0.546	0.865	-0.69917	-0.841	-0.56	0.203889	0.12	0.329	0.998287	0.533	1.794
log area (mm^2)	area (mm^2)	T	0.751667	0.548755	0.985624	-1.19824	-1.36531	-1.07216	0.063352	0.0431214	0.0846911	0.205199	0.0402952	0.241529	3.23903	0.883101	3.78486	0.740978	0.554	0.925	-1.19854	-1.357	-1.028	0.227837	0.127	0.37	3.52294	1.919	6.551
log area (mm^2)	area (mm^2)	1	0.764034	0.514869	1.01195	-1.15531	-1.3448	-0.987435	0.0699339	0.0452067	0.102936	0.270679	0.127159	0.316189	3.8705	1.53845	5.5616	0.75316	0.514	0.973	-1.15298	-1.368	-0.939	0.296831	0.169	0.496	4.14063	2.063	8.242
log area (mm^2)	area (mm^2)	2	0.75987	0.463308	1.0405	-1.27584	-1.52004	-1.05584	0.0529859	0.0301969	0.0879342	0.299754	0.108002	0.397749	5.65724	1.58368	8.70231	0.74076	0.507	1.003	-1.26967	-1.483	-1.033	0.327375	0.193	0.537	5.95821	2.823	11.952
log area (mm^2)	area (mm^2)	3	0.588662	0.345179	0.79261	-1.32824	-1.52197	-1.14983	0.0469632	0.0300627	0.070822	0.230707	0.0713713	0.300761	4.91251	1.44048	7.01809	0.595001	0.389	0.794	-1.33334	-1.505	-1.156	0.255047	0.149	0.423	5.36645	2.593	10.304
log area (mm^2)	area (mm^2)	4	0.676862	0.191766	0.881132	-1.64526	-1.82528	-1.26915	0.0226329	0.0149526	0.0538086	0.337978	0.150762	0.431245	14.933	4.26501	19.2802	0.672247	0.388	0.923	-1.64467	-1.896	-1.387	0.366259	0.215	0.601	15.5828	6.988	32.539
log area (mm^2)	area (mm^2)	5	0.704652	0.218086	0.874225	-1.63664	-1.78422	-1.23632	0.0230866	0.0164352	0.0580342	0.296173	0.100905	0.404136	12.8288	3.4762	15.5048	0.69567	0.46	0.938	-1.63287	-1.859	-1.405	0.324365	0.193	0.527	13.6647	6.396	27.885
log area (mm^2)	area (mm^2)	6	0.613969	0.0204193	0.839114	-1.54251	-1.74585	-1.052	0.0286741	0.0179535	0.0887164	0.394348	0.124277	0.531516	13.7528	2.98818	18.7439	0.630183	0.348	0.933	-1.54755	-1.876	-1.267	0.425018	0.237	0.683	14.5238	5.646	33.152
log dist	dist (mm)	S	0.275478	0.20032	0.39999	-0.541888	-0.602564	-0.495126	0.287152	0.24971	0.319797	0.102637	0.0279786	0.128468	0.357432	0.103489	0.45549	0.276023	0.171	0.377	-0.541587	-0.621	-0.452	0.115549	0.067	0.196	0.401535	0.234	0.716
log dist	dist (mm)	T	0.351117	0.284434	0.415526	-0.404724	-0.466371	-0.341177	0.3938	0.341687	0.455851	0.0943514	0.0425887	0.114128	0.239592	0.0970009	0.315964	0.350739	0.258	0.44	-0.404114	-0.482	-0.326	0.105806	0.06	0.176	0.267887	0.15	0.466
log dist	dist (mm)	1	0.321255	0.251706	0.482314	-0.42399	-0.558852	-0.360525	0.376713	0.276152	0.435988	0.140315	0.0349219	0.187564	0.372473	0.0854623	0.612609	0.321663	0.206	0.453	-0.425327	-0.532	-0.311	0.153509	0.09	0.251	0.404001	0.226	0.712
log dist	dist (mm)	2	0.287229	0.241113	0.395553	-0.438307	-0.532606	-0.39112	0.364496	0.293355	0.406331	0.0963817	0.0172286	0.13414	0.264424	0.0455285	0.423235	0.288035	0.196	0.382	-0.438636	-0.514	-0.356	0.107312	0.061	0.176	0.294543	0.16	0.497
log dist	dist (mm)	3	0.303219	0.235604	0.491545	-0.450553	-0.596566	-0.388274	0.354362	0.253182	0.409003	0.126565	0.041016	0.171529	0.357164	0.107139	0.573566	0.304157	0.176	0.411	-0.452041	-0.553	-0.352	0.140845	0.08	0.238	0.395328	0.214	0.703
log dist	dist (mm)	4	0.399538	0.249868	0.545539	-0.399477	-0.523356	-0.318448	0.398587	0.29967	0.480344	0.147139	0.0405249	0.177646	0.369151	0.0973485	0.500761	0.394783	0.251	0.527	-0.397424	-0.524	-0.284	0.166465	0.093	0.276	0.409495	0.23	0.752
log dist	dist (mm)	5	0.419799	0.336736	0.538092	-0.372904	-0.47616	-0.297252	0.423736	0.334072	0.504369	0.105879	0.0333027	0.13622	0.249871	0.0832084	0.335742	0.418175	0.309	0.522	-0.372959	-0.456	-0.283	0.119175	0.066	0.198	0.279838	0.156	0.492
log dist	dist (mm)	6	0.393682	0.253959	0.535028	-0.351898	-0.46664	-0.274893	0.444736	0.341476	0.531015	0.130284	0.0616756	0.152777	0.292948	0.143655	0.349579	0.391288	0.271	0.518	-0.351151	-0.456	-0.25	0.144461	0.079	0.242	0.323257	0.174	0.568
log area/dist	g_diff (nmol/(sec*kPa))	S	0.430098	0.30168	0.525626	-0.153703	-0.216982	-0.04679	5.04776	4.36335	6.45671	0.128421	0.0499702	0.166051	0.182953	0.0666784	0.244342	0.426127	0.304	0.55	-0.153305	-0.26	-0.048	0.144015	0.086	0.237	0.203503	0.117	0.356
log area/dist	g_diff (nmol/(sec*kPa))	T	0.40055	0.187551	0.624259	-0.793516	-0.97315	-0.674508	1.15687	0.764983	1.52158	0.208771	0.104743	0.24601	1.29774	0.619737	1.67744	0.393307	0.218	0.583	-0.794391	-0.962	-0.644	0.230689	0.137	0.375	1.40527	0.784	2.633
log area/dist	g_diff (nmol/(sec*kPa))	1	0.442778	0.183033	0.654802	-0.731322	-0.94773	-0.528933	1.33499	0.811095	2.12749	0.269086	0.118184	0.314549	1.44949	0.542693	1.95431	0.431425	0.199	0.664	-0.729896	-0.955	-0.529	0.296066	0.174	0.49	1.54874	0.761	3.113
log area/dist	g_diff (nmol/(sec*kPa))	2	0.472641	0.161788	0.76542	-0.837533	-1.0957	-0.62015	1.04537	0.576896	1.72445	0.306891	0.0953955	0.408964	2.11114	0.453909	3.36899	0.442246	0.198	0.689	-0.826925	-1.036	-0.579	0.336388	0.191	0.554	2.21347	1.055	4.388
log area/dist	g_diff (nmol/(sec*kPa))	3	0.285443	-0.0643957	0.505408	-0.877689	-1.0918	-0.619777	0.953043	0.582108	1.72594	0.277491	0.119122	0.333385	2.09381	0.637751	2.95703	0.29201	0.053	0.534	-0.882087	-1.106	-0.678	0.307211	0.182	0.499	2.27547	1.13	4.656
log area/dist	g_diff (nmol/(sec*kPa))	4	0.277324	-0.282895	0.499134	-1.24578	-1.42057	-0.817402	0.408337	0.273045	1.09496	0.332187	0.141435	0.41081	5.85012	1.19674	7.42013	0.290978	0.022	0.56	-1.24556	-1.489	-0.995	0.363684	0.214	0.583	6.25518	2.945	13.051
log area/dist	g_diff (nmol/(sec*kPa))	5	0.284853	-0.268468	0.496572	-1.26374	-1.43849	-0.825146	0.391801	0.262008	1.07561	0.318233	0.127595	0.404659	5.84093	1.20136	7.43448	0.286665	0.024	0.557	-1.26755	-1.523	-1.027	0.35068	0.207	0.557	6.28418	2.866	13.419
log area/dist	g_diff (nmol/(sec*kPa))	6	0.220287	-0.416997	0.5424	-1.19061	-1.42434	-0.668682	0.463649	0.270683	1.54212	0.40967	0.177544	0.529821	6.35399	1.12077	9.60191	0.253784	-0.032	0.58	-1.20189	-1.511	-0.903	0.440549	0.268	0.715	6.82922	2.727	16.317
log area^2/dist	g_adv (cm^3/(sec*kPa))	S	1.13567	0.888497	1.36825	-0.849294	-0.996054	-0.665717	302.667	215.877	461.895	0.300408	0.122971	0.391067	2.12328	0.706984	3.24062	1.10962	0.868	1.353	-0.840803	-1.073	-0.6	0.331152	0.194	0.538	2.2401	1.028	4.45
log area^2/dist	g_adv (cm^3/(sec*kPa))	T	1.15222	0.716441	1.62554	-1.99176	-2.33969	-1.75069	21.8024	9.78525	37.9817	0.40309	0.152485	0.480572	39.5511	15.5418	69.352	1.11226	0.791	1.394	-1.97132	-2.251	-1.667	0.432623	0.254	0.688	39.7623	17.908	85.113
log area^2/dist	g_adv (cm^3/(sec*kPa))	1	1.20681	0.703785	1.64133	-1.88663	-2.28718	-1.53701	27.7732	11.0429	62.1219	0.521211	0.26361	0.595658	40.1466	10.407	78.6439	1.1288	0.764	1.471	-1.85822	-2.261	-1.495	0.554833	0.342	0.884	38.943	11.327	94.673
log area^2/dist	g_adv (cm^3/(sec*kPa))	2	1.23251	0.614927	1.79842	-2.11337	-2.6095	-1.68217	16.4773	5.25722	44.472	0.598982	0.20026	0.805122	77.7655	12.0521	169.099	1.11921	0.739	1.488	-2.06788	-2.504	-1.657	0.638139	0.399	1.006	71.7067	21.207	195.909
log area^2/dist	g_adv (cm^3/(sec*kPa))	3	0.874104	0.339215	1.29889	-2.20593	-2.6048	-1.8016	13.3146	5.31449	33.7797	0.494404	0.171011	0.615557	79.4352	16.2936	147.285	0.91518	0.588	1.256	-2.21894	-2.567	-1.86	0.520725	0.306	0.837	84.2273	30.59	215.663
log area^2/dist	g_adv (cm^3/(sec*kPa))	4	0.954186	-0.0932149	1.36293	-2.89104	-3.22601	-2.0823	2.74927	1.2713	17.6994	0.653838	0.282359	0.825993	508.759	52.4866	792.21	0.97092	0.58	1.36	-2.88836	-3.342	-2.452	0.681048	0.409	1.048	505.935	121.221	1412.91
log area^2/dist	g_adv (cm^3/(sec*kPa))	5	0.989505	-0.00793053	1.35561	-2.90038	-3.21436	-2.09535	2.69081	1.30586	17.1754	0.605616	0.227063	0.807285	481.475	49.1649	666.075	0.992672	0.627	1.375	-2.89018	-3.308	-2.435	0.636314	0.387	1.001	475.995	121.688	1273.54
log area^2/dist	g_adv (cm^3/(sec*kPa))	6	0.834255	-0.407322	1.37434	-2.73312	-3.17363	-1.74657	3.95492	1.43426	38.343	0.793539	0.308833	1.05389	429.231	31.2136	895.572	0.923482	0.478	1.328	-2.74342	-3.269	-2.222	0.803482	0.512	1.245	437.161	73.665	1447.11
