## supplemental table 5 for "Isometric Spiracular Scaling in Scarab Beetles: Implications for Diffusive and Advective Oxygen Transport"

### Sheet: Sheet1
species	beetle mass (g)	summed area (mm^2)	average depth (mm)	summed G_diff (nmol/(sec*kPa))	summed G_adv (cm^3/(sec*kPa))	PO2_resting_0.75_exp (kPa)	PO2_flight_0.67_exp (kPa)	PO2_flight_1.19_exp (kPa)
Coelorrhina hornimani	1.13	2.20743	0.440361	38.3058	0.00184996	0.0894146	7.96901	8.49191
Cyclocephala borealis	0.1077	0.319479	0.222272	11.5595	0.000106091	0.050826	5.46703	1.71595
Dicronorrhina derbyana	2.1325	1.52131	0.484411	28.5629	0.00184125	0.193076	16.3553	24.2483
Dynastes hercules	26.35	8.73197	1.21403	79.4393	0.0228783	0.457524	31.6952	173.7
Eudicella euthalia	2.1835	2.20916	0.512788	38.0749	0.0036608	0.147431	12.4652	18.7094
Goliathus goliathus	17.215	12.3697	1.37017	77.3752	0.0333443	0.341344	24.466	107.457
Mecynorrhina torquata	6.875	5.14636	0.73797	54.7849	0.015639	0.242191	18.6818	50.9096
Popilia japonica	0.1312	0.145803	0.180334	6.26906	4.17448e-05	0.108671	11.5059	4.00171
Protaetia orientalis	1.375	1.27473	0.280213	34.7254	0.00131005	0.114273	10.0258	11.8315
Trypoxylus dichotomus	6.4149	2.01581	0.723825	27.3894	0.00193905	0.459911	35.6731	93.7734
